# Chimeric synthetic reference standards enable cross-validation of positive and negative controls in SARS-CoV-2 molecular tests

**DOI:** 10.1101/2020.06.09.143412

**Authors:** Bindu Swapna Madala, Andre L. M. Reis, Ira W. Deveson, William Rawlinson, Tim R. Mercer

## Abstract

DNA synthesis *in vitro* has enabled the rapid production of reference standards. These are used as controls, and allow measurement and improvement of the accuracy and quality of diagnostic tests. Current reference standards typically represent target genetic material, and act only as positive controls to assess test sensitivity. However, negative controls are also required to evaluate test specificity. Using a pair of chimeric A/B RNA standards, this allowed incorporation of positive and negative controls into diagnostic testing for the Severe Acute Respiratory Syndrome Coronavirus-2 (SARS-CoV-2). The chimeric standards constituted target regions for RT-PCR primer/probe sets that are joined in tandem across two separate synthetic molecules. Accordingly, a target region that is present in standard A provides a positive control, whilst being absent in standard B, thereby providing a negative control. This design enables cross-validation of positive and negative controls between the paired standards in the same reaction, with identical conditions. This enables control and test failures to be distinguished, increasing confidence in the accuracy of results. The chimeric A/B standards were assessed using the US Centers for Disease Control real-time RT-PCR protocol, and showed results congruent with other commercial controls in detecting SARS CoV-2 in patient samples. This chimeric reference standard design approach offers extensive flexibility, allowing representation of diverse genetic features and distantly related sequences, even from different organisms.
