## Supplementary Table 1 for "Chimeric synthetic reference standards enable cross-validation of positive and negative controls in SARS-CoV-2 molecular tests"

### Sheet: Sheet1
WHO endorsed real-time RT-PCR prime/probe sets per country.
Country	Type	Target	Sequence
China	Forward primer	ORF1ab	CCCTGTGGGTTTTACACTTAA
China	Reverse primer	ORF1ab	ACGATTGTGCATCAGCTGA
China	Probe	ORF1ab	FAM-CCGTCTGCGGTATGTGGAAAGGTTATGG-BHQ1
China	Forward primer	N	GGGGAACTTCTCCTGCTAGAAT
China	Reverse primer	N	CAGACATTTTGCTCTCAAGCTG
China	Probe	N	FAM-TTGCTGCTGCTTGACAGATT-TAMRA
France	Forward primer	RdRp (IP2)	ATGAGCTTAGTCCTGTTG
France	Reverse primer	RdRp (IP2)	CTCCCTTTGTTGTGTTGT
France	Probe	RdRp (IP2)	AGATGTCTTGTGCTGCCGGTA-Hex-BHQ-1
France	Forward primer	RdRp (IP4)	GGTAACTGGTATGATTTCG
France	Reverse primer	RdRp (IP4)	CTGGTCAAGGTTAATATAGG
France	Probe	RdRp (IP4)	TCATACAAACCACGCCAGG-Fam-BHQ-1
France	Forward primer	E	ACAGGTACGTTAATAGTTAATAGCGT
France	Reverse primer	E	ATATTGCAGCAGTACGCACACA
France	Probe	E	ACACTAGCCATCCTTACTGCGCTTCG-Fam-BHQ-1
United States	Forward primer	N1	GACCCCAAAATCAGCGAAAT
United States	Reverse primer	N1	TCTGGTTACTGCCAGTTGAATCTG
United States	Probe	N1	FAM-ACCCCGCATTACGTTTGGTGGACC-BHQ1
United States	Forward primer	N2	TTACAAACATTGGCCGCAAA
United States	Reverse primer	N2	GCGCGACATTCCGAAGAA
United States	Probe	N2	FAM-ACAATTTGCCCCCAGCGCTTCAG-BHQ1
United States	Forward primer	N3	GGGAGCCTTGAATACACCAAAA
United States	Reverse primer	N3	TGTAGCACGATTGCAGCATTG
United States	Probe	N3	FAM-AYCACATTGGCACCCGCAATCCTG-BHQ1
United States	Forward primer	RP	AGATTTGGACCTGCGAGCG
United States	Reverse primer	RP	GAGCGGCTGTCTCCACAAGT
United States	Probe	RP	FAM–TTCTGACCTGAAGGCTCTGCGCG–BHQ-1
Germany	Forward primer	RdRp	GTGARATGGTCATGTGTGGCGG
Germany	Reverse primer	RdRp	CARATGTTAAASACACTATTAGCATA
Germany	Probe 1	RdRp	FAM-CAGGTGGAACCTCATCAGGAGATGC-BBQ
Germany	Probe 2	RdRp	FAM-CCAGGTGGWACRTCATCMGGTGATGC-BBQ
Germany	Forward primer	E	ACAGGTACGTTAATAGTTAATAGCGT
Germany	Reverse primer	E	ATATTGCAGCAGTACGCACACA
Germany	Probe	E	FAM-ACACTAGCCATCCTTACTGCGCTTCG-BBQ
Hong Kong	Forward primer	ORF1b-nsp14	TGGGGYTTTACRGGTAACCT
Hong Kong	Reverse primer	ORF1b-nsp14	AACRCGCTTAACAAAGCACTC
Hong Kong	Probe	ORF1b-nsp14	FAM-TAGTTGTGATGCWATCATGACTAG-TAMRA
Hong Kong	Forward primer	N	TAATCAGACAAGGAACTGATTA
Hong Kong	Reverse primer	N	CGAAGGTGTGACTTCCATG
Hong Kong	Probe	N	FAM-GCAAATTGTGCAATTTGCGG-TAMRA
Thailand	Forward primer	N	CGTTTGGTGGACCCTCAGAT
Thailand	Reverse primer	N	CCCCACTGCGTTCTCCATT
Thailand	Probe	N	FAM-CAACTGGCAGTAACCA-BQH1
